# Single cell transcriptomics reveal disrupted kidney filter cell-cell interactions after early and selective podocyte injury

**DOI:** 10.1101/2020.07.30.229666

**Authors:** Abbe R. Clark, Jamie Marshall, Yiming Zhou, Monica S. Montesinos, Haiqi Chen, Lan Nguyen, Fei Chen, Anna Greka

## Abstract

The health of the kidney filtration barrier requires communication between podocytes, endothelial cells and mesangial cells. Disruption of these cell-cell interactions is thought to contribute to disease progression in chronic kidney diseases (CKD). We recently demonstrated that podocyte ablation via doxycycline-inducible deletion of an essential endogenous molecule, CTCF (iCTCF^pod-/-^), is sufficient to drive progressive CKD. However, the earliest events connecting podocyte injury to disrupted intercellular communication within the kidney filter remain unclear. Here we performed single-cell RNA sequencing of kidney tissue from iCTCF^pod-/-^ mice after one week of doxycycline induction to generate a map of the earliest transcriptional effects of podocyte injury on cell-cell interactions at single cell resolution. A subset of podocytes showed the earliest signs of injury due to disrupted gene programs for cytoskeletal regulation and mitochondrial function. Surviving podocytes upregulated Col4a5, causing reactive changes in integrin expression in endothelial populations and mesangial cells. Intercellular interaction analysis revealed several receptor-ligand-target gene programs as drivers of endothelial cell injury and abnormal matrix deposition. This analysis reveals the earliest disruptive changes within the kidney filter, pointing to new, actionable targets within a therapeutic window that may allow us to maximize the success of much needed therapeutic interventions for CKD.
