## Supplemental Table 5: Percentage of podocytes for "Single cell transcriptomics reveal disrupted kidney filter cell-cell interactions after early and selective podocyte injury"

### Sheet: Sheet1
Cell Type	Genotype	Total # cells	Percent of total sample	Difference
Podocyte	WT	6271	51.2714
Podocyte	iCTCFpod-/-	4275	38.1799	-13.0915
GEC	WT	5550	45.3765
GEC	iCTCFpod-/-	6411	57.2564	11.8799
Mesangial	WT	309	2.52637
Mesangial	iCTCFpod-/-	452	4.0368	1.51043
PEC	WT	101	0.825771
PEC	iCTCFpod-/-	59	0.526927	-0.298844
