## Supplemental Table 7: Differentially expressed genes for "Single cell transcriptomics reveal disrupted kidney filter cell-cell interactions after early and selective podocyte injury"

### Sheet: Unique DEG podocyte clusters
Podocyte-1	Podocyte-2	Podocyte-3	Podocyte-4
Ecm1	Adam11	Zfp36	Acsm2
Lrrc73	R3hdml	Wls	Nr4a1
Abhd14b	Eif2s3y	Spop	Yy1
H2-T22	Mt2	Snx31	Sdsl
Uqcr10	Usp46	Gnb1	Lypd6b
Pcbp1	Akr1c21	Fstl3	Ddx5
Ezr	Psmb9	Sowahc
Trappc2l	Ap2b1	Ehd1
Tubb2b	Hacd1	Ncam1
Gusb	Thoc7	Msl1
Ptgds	Ccdc53	Smarcd3
Efna2	Nudt19
Dap	S100a11
Dbi	Slc6a6
Btg1	Tyro3
Nucb1	Zbtb44
Arpc3	Pdia6
Nebl	Creld2
Fcgrt	Ing1
Nudt14	Loxl2
Cpq	Mapk8ip1
Plec	Sema5a
Ndufa13	Uba52
Zfp622	Mrpl12
Tomm20	Spcs2
Nisch	Ppil3
Mif	Bbx
Pfdn5	Gpx3
Aprt	Cpt1a
Nbl1	Maged2
Pcbd2	S100a13
Aip	Setd7
Palld	Cebpb
Sdf4	Chd9
Fuz
C1qtnf1
Prdx2
Hmgn1
Pfn2
Sfxn1
Nme4
Rhoc
Dynll1
Wif1
Chchd2
Arhgdia
Cry1
Ifitm2
Abracl
Lamtor4
Calca
Emp3
Uqcr11
Anxa1
Cox7a1
Cox5b
P4ha1
Malat1
Polr3gl
Gaa
Mtch1
St6galnac6
Plekho1
Romo1
Tspan13
Mettl7a1
Slc25a5
Cnbp
Lactb2
Ndufb7
Akip1
Atp5h
Chst1
Rbms3
Col4a5
Ctgf
Tspan4
Tuba1c
Syngr2
Taf13
Lix1l
Acaa2
Ttll1
Echdc1
Rbbp7
Tmem170b
Tob1
Tmem218
Plcl1
Pnkd
Yipf3
Ldhb
Ap2a2
Wnt4
Nuak2
Gsk3b
Tmem160
Timp2
Laptm4b
Stxbp1
Ubl5
Crtap
Grina
Tcn2
Ly6a
Taldo1
Tpm1
Acadl
Sptbn1
Dynlrb1
Cd2ap
Fau
Sod3
Msrb1
Dgat2
Nop10
Shfm1
Atp5j2
Swi5
Irf2bp1
Gatm
Pigt
Maff
Cryl1
Pcyox1
Lbh
Flna
Med4
Cystm1
Atp6v0b
Tmem59
Mtdh
Foxl1
Trp53inp2
Tdrd5
Znhit1
Rbm39
Tmem38b
Mrpl28
Neat1
Cirh1a
Trappc6a
Glb1
Ctnnbip1
Ndufa11
Lmna
Ip6k2
Cux1
Slc7a4
Leo1
Hspa1a
Gng12
Anxa6
Klf4
Atp6v0e
Pigp
Macrod1
Actg1
Acpp
Tmem180
Tspan15
Plod1
Gsn
Eef1d
Ggct
Idnk
Aplp2
Aldob
Cox6c
Atp5l
Arhgap32
Hnrnpa0
Krtcap2
Pxmp2
Ifnar2
Vopp1
Lamb2
Ccni
Mrpl33
S100a10
Pim3
Myo6
Pbx1
BC029214
Hsdl2
Pebp1
Zfp771
Sh3bgrl3
Angptl4
Xbp1
Prkcz
Sat1
Vwa1
Gabrb1
Cyp2s1
Rnf181
Pkm
Ndufb5
Arl3
Spink1
Scarb2
Galnt1
Txn2
Pqlc3
Nr1d2
Mlf1
Ptbp3
Gm5900
Ddr1
Edf1
Dst
Cox7a2
2020-03-02
0610030E20Rik
Bpgm
Emp2
Ufc1
Myof
Scg5
Ptrhd1
Aifm3
Ift20
Tmem256
Yipf4
Csde1
Nedd4
Pgls
Sh3glb1
Prkcsh
Nfe2l1
Pitpnc1
Top1
Ddrgk1
Enpp4
Tspo
Npc2
Map2k3
St3gal3
Fkbp3
Carnmt1
Thra
Ergic3
Aga
Nap1l1
Cpd
Sgf29
Slc2a12
Myo1c
Smim1
Slc34a1
Hmox1
Pnpo
Usp2
Atp6v0d1
Clic5
Fbxo31
Cyb5b
Snrnp25
Rogdi
Mpv17
Srsf9
Myoz1
Phpt1
Vamp4
Axl
Crim1
Phlda1
Clic1
Morf4l1
Mgat4b
Morn2
Efnb1
Hnrnpa3
Prdx5
Pold4
Tubb4b
Hspb8
Pvrl2
Lin7c
Myeov2
Cbfb
Ncstn
Psmb10
Psip1
Gas1
Slc25a51
Lipa
Kif5b
Lsm1
Wwtr1
Ndufa1
Krt7
1110065P20Rik
Sh3bgrl
Twsg1
Acbd4
Gmds
Svep1
Ttc3
Usp12
Pfdn2
Cisd1
Psmc1
Bag4
Yif1b
Npr1
Msn
Tacc1
Rpia
Il34
Ddb1
Ptprd
Rab11b
Elovl1
Nab2
Uap1l1
Sod1
Uqcc2
Cul4a
Tex261
Atp5g3
Tmem205
Tmem14a
Tnrc6b
Metrnl
Hmg20b
Ost4
Dubr
Ak1
Apoa1bp
Anp32b
Sox4
Plscr3
Dnajb2
Scpep1
Fam220a
Rnaset2a
Clk1
Tgoln1
Myo1e
Tprkb
Ntrk3
Samd4
Pgpep1
Pycard
Ilk
Dctd
Pdk2
Tbc1d9b
Schip1.1
Vgll4
Hrsp12
Ndufb9
Cnpy2
Uqcrq
Atp5j
Ccdc91
Uqcrh
Large
Copa
Fam234a
Npl
Iqgap1
Dusp28
Fam132a
Ptgr2
Rsu1
Ykt6
Degs1
Uaca
Brk1
Otub1
Ndufa2
Hadh
S100a6
Capn2
Pkp2
Pcnp
Cys1
Ccs
Mff
Rela
Entpd7
Gpr182
Atf5
Ap1s1
Inppl1
Ltbp4
Esd
Gm1673
Vdac1
Dhrs4
Hnrnpf
Churc1
Tmem47
Csrnp1
Hs3st6
Arrdc3
U2af2
Efemp2
Gpaa1
Creb3l1
Rasl11a
Tmem150c
Alyref
Mbtps1
Hint2
Mrpl20
Umps
Hipk2
Lpcat3
Fam213a
Cdc26
Ybx3
Fkbp7
Dnlz
Sdhaf4
Lyrm5
Cyba
Reep3
Tmem14c
Yipf1
Scaper
Atp2b1
H2-T23
Hnrnpa2b1
Commd8
Hnrnpll
Qk
Cox14
Mrps24
Gtf2e2
Psmb4
Vcpkmt
Arhgef26
Srsf5
Tmem167
Scand1
Top1mt
Fut11
Lamp2
Il10rb
Rnf130
Abhd4
Snhg18
Srek1ip1
Tmem106c
Phactr2
Pmp22
Pnp
Cnn3
Trabd2b
Vimp
Mbd2
Vps36
Tusc3
Tecpr1
Rhoa
Slc9a3r1
Cdk5rap3
Stap2
Vegfa
Ran
Serpinb6a
Prdx4
Slc25a4
Chid1
Cox7c
Ssr4
Cnpy4
Mast4
Ikbip
Rab3d
Ube2e2
Sccpdh
Des
Fuom
Ninj1
Eef1b2
Rapgef3
Rnf216
Smim11
Adk
Qpct
Mertk
Morf4l2
Casp6
Eefsec
Slc4a2
2010111I01Rik
Atp1b3
Lsm7
Ahcyl2
Hist3h2a
Pak1
Cisd2
Praf2
Anapc5
Tmem30a
Net1
Prkaca
Npepl1
Rb1cc1
Sil1
Pycrl
Atraid
Mgst3
Tmed9
Kdsr
Tmem184c
Spp1
Apbb1
Ppp6c
Atp6v1g1
Tbca
Ntan1
Tmem208
Pex14
B4gat1
Tpra1
Arf5
Map4
Cald1
Ccnd3
