## Supplemental Table 9: Uniquely differentially expressed genes for "Single cell transcriptomics reveal disrupted kidney filter cell-cell interactions after early and selective podocyte injury"

### Sheet: Unique DEG GEC clusters
GEC-1	GEC-2
Ddx3y	Smad6
Gdpd3	Hsp90aa1
Ubb	Sgk1
H3f3b	Gm11808
Clic1	Dnaja1
Lmna	Id2
Ubc	Hsp90ab1
Snrk	Ftl1
Rad23a	Dnajb1
Ltc4s	App
Dlc1	Wdr89
Dkk2	Gadd45g
Lamtor3	Ier3
Mxd4	Cav2
Clec1a	Serinc3
Hes1	Gm9843
Jund	Ppp1r15a
Adgrf5	Nrp1
Ednrb	Grcc10
Gng11	Gm10073
Cnn3	Mpv17
Eif1	Junb
Igfbp4	Ybx3
Hspa5	Lamp2
Cd24a	Pttg1
Cfl1	Malat1
Pbx1	Gm10036
Insr	Itgb1
Kctd12b	Gm8186
Nxpe3	Gm10250
Tuba1a	Rras
Pdgfb	Aldoa
Fxyd2	Mbd2
Zbtb20	Plscr1
Akap12	Tmsb4x
Rasgrp3	Hspa1b
Tmem176a	Spink1
2810474O19Rik	Chchd2
Nav1	Mphosph8
Cd47	Psap
Klf9	Nop58
Slfn2	Ost4
Sqstm1	Usp50
Ptpru	Hspa1a
Hipk2	Serinc1
Col4a2	Tomm7
Prr13	Pdia4
Zbtb16	Neat1
Rnd3	Ptp4a2
Atp13a3	S1pr1
Isg15
Tubb4b
Arid5b
Slc6a6
Ptbp3
Prdx1
Vezf1
Ttc28
Tuba1b
Ablim1
P2rx4
Mepce
Eif4a1
Tjp1
Hspa8
Lats2
Chchd10
Ankrd11
Ifitm3
Btg2
Tmem176b
Marcksl1
Atp1b1
Ets2
Cx3cl1
Vamp5
Fam117b
Esam
St3gal5
Meis2
H2afz
Phldb2
Ces2e
Ada
Nr1d2
Cuedc1
Pxdn
Tnrc6c
Txnip
Sepp1
Bmpr2
Pnrc1
Fam53b
Ldha
Cst3
Gm10116
Mkl2
Mecom
H3f3a
Gnas
Ltbp1
Nktr
Prickle1
Polr2a
Kitl
Ice1
Nupr1
Vangl1
Gpx1
Polr2j
Ldb2
Larp4b
BC003965
Hecw2
Nr4a2
Hacd4
Egr1
S100a10
Mob1a
Prdx5
Cystm1
Exoc3l2
Top1
9430020K01Rik
Rsrc2
Aldob
Arhgef7
Saysd1
Rbm3
Ucp2
Acer2
Sox13
Rapgef4
Atp2b1
1810011O10Rik
Acy3
Plpp1
Ppp1r13b
Rbbp6
Cd38
Fkbp1a
Spag9
Eva1b
Rrbp1
Atf7ip
Nfib
Ankhd1
Cdc42ep2
Cdc14a
Efnb1
Actg1
Epn2
Arhgef26
Raly
Crebbp
Mospd2
Adamts1
4931406P16Rik
Nr2f2
Pbrm1
B230219D22Rik
C87436
Calcrl
Trim47
Spred2
Amotl1
Cldn5
Ubap2l
Calm2
Eef1b2
Anxa2
Nfat5
Sox11
Ebf1
6430548M08Rik
Arhgap31
Ubn1
Ctnnd1
Ikbkb
Hoxb5
Zfhx3
Stard8
Gm8730
Wnk1
Calm1
H2afj
Pnisr
Uchl1
Tet3
Setd1b
Sirt1
Irf1
Fxyd5
Cndp2
Dusp7
H1f0
Prrc2c
Zfp36l1
Tns1
Etl4
Eln
Slc43a3
Slc15a2
Dgcr2
Cdk11b
Arhgap29
Zcchc6
Tmem59
Sbf2
P2rx7
Peak1
Tef
Sema6a
Tbc1d4
Mcf2l
Ino80d
Chst15
Ccnt1
Tardbp
Tle3
Apbb2
Mbnl2
Dynll1
Luc7l3
Slco2a1
Rab11a
Emsy
Gm42418
Phf20l1
Dock9
Spry1
Adgrl1
Pcf11
Ulk1
Trim30a
C1qtnf2
Reep3
AY036118
Hist1h1c
Mark2
Pccb
Tra2a
Bod1l
Smc6
N4bp2l2
Iigp1
Hp1bp3
Eef1a1
Tcf7l2
Shisa5
Mbnl1
Plekha3
Pde2a
Sfxn1
Abca3
Neurl3
Anxa1
Bcl2l1
Ptprb
Kdr
Sema3g
Tnrc6a
Klf7
Arpc2
Utrn
Ptges3
Nr4a1
Nipbl
Neurl1b
Pbxip1
Tmbim6
Arid1a
Gnb2
Anxa5
Id3
Kdm1a
Prkce
Abcf1
Arhgap1
F11r
Usp18
Yeats4
Isyna1
Rsbn1
Fam181b
Umod
Knop1
Ndufa2
2510039O18Rik
Enpp4
Arfgef1
Hipk1
Rab11fip2
Uhmk1
Ripply3
Amot
Golga4
Vsir
Sh3rf1
Rsf1
Svil
Rarg
Epc2
Fam76a
Ubr5
Marveld1
Smad4
Taf3
Tgfbr2
Txlna
Cpd
Tmsb10
Gjc1
Phf14
Etnk1
Cbfa2t3
Rhoj
Hsph1
Csnk1g2
Fubp1
Akap11
Med13
Kif26a
Uhrf2
Itpkb
Pdcd4
Chmp4b
Trim41
Prex1
Phc2
Rdx
Arfrp1
Rere
Zfhx2
Scn7a
Usp16
Ubr2
Pak2
Myo18a
Socs1
Itga9
Tshz2
Zfp292
Smg1
Pkn2
Tspan9
Snhg12
Eno1
Tsc22d3
Cks2
Nudt4
Heg1
Lmo7
Abhd17a
Ncoa3
Plxna2
Ptprg
Pip4k2a
Akap13
Mcc
Hmbox1
Eif4g2
Gnb2l1
Hbegf
Las1l
Nr3c1
Flnb
Foxp1
Trim35
Dhps
Hnrnpa2b1
Bola3
Mob4
Wtip
Fdx1l
Gse1
Itga3
Grap
Pnrc2
Rin2
Ddx18
Ago2
Bicd2
Gm17103
Kmt2e
Coq10b
Tgm2
Nudt19
Plxna4
Med8
Ahr
Cep164
Cdpf1
Top2b
Tia1
Kansl1
Tcf25
Hdc
Rapgef2
Srrm1
Dab2ip
Fgfr1op2
Il10rb
Taok1
Mllt10
Zfp646
Ralbp1
Cox6a1
Pten
Limch1
Hcfc1
Cflar
Gpr146
Cebpg
Xpo1
Ctdsp2
Icam2
Map4k4
Ankrd50
Lrch3
Col18a1
Eml4
Atxn1l
Frmd4a
Nsrp1
Clk1
Zfos1
Ppp1r2
Tns2
Bcl9l
Topbp1
Acin1
Sdf2l1
Hook3
Pum2
Adar
Mark3
Golgb1
Zranb2
4833403J16Rik
Kat6a
Sav1
AI413582
Trib2
Luzp1
Supt16
Usp25
Aqp1
Ddi2
1810043H04Rik
Map4k3
Csgalnact1
Amigo2
Zfp639
Rnf4
Edn1
Bgn
Rnf146
Gxylt1
Gabarapl1
Foxo1
Gda
Prdm2
Sp1
Ranbp2
Prkd3
Atrx
Med13l
Dennd5b
Myeov2
Ddit3
Hdac7
Rab43
Nbeal1
Sptbn1
Itpr2
Tcf12
Taok2
Nedd9
Nrros
Wasl
Atp6v1a
Zcchc7
Syncrip
Itpripl2
Atg16l1
Plxnd1
Irak1
Tcf4
Plpp3
Zfp644
Xiap
Rtp4
Ddx17
Gpank1
Hspd1
Ccdc58
Eogt
Colgalt1
Gtpbp4
Fzd4
2510009E07Rik
Srsf11
Zfand2a
Dcaf8
Hdac5
Stag1
Eif5a
Smap1
Kmt2a
Maml3
Sdpr
Tbc1d12
Mrpl17
Msh5
Tmem245
Adgrl2
Rcsd1
Col4a1
R3hdm2
Casd1
Tnpo1
Raph1
Cpt1a
Ngfrap1
Baz1b
Mrpl38
Tob2
Ccser2
Asap1
Dph5
Ube4b
Ctcf
Larp1b
Helz
Herc1
Ppm1f
Fndc3a
Cir1
9930111J21Rik2
Eif6
Sys1
9930021J03Rik
Spcs1
Rfwd2
Epas1
Ipmk
Ythdc1
Wasf2
Uaca
Trappc6b
Crim1
Jkamp
Ppp1r12c
Rapgef6
Arl6ip1
Phlpp1
Cnot6
Camkk2
Fnip1
Map3k3
Setd2
Trio
Wipi1
Cdk12
Cacybp
Clic5
Alkbh1
Pdpk1
Camk1
Sdhaf4
Apc
Atp6ap1
Setd5
2310001H17Rik
Krcc1
Sgms1
Numa1
Bptf
Utp14a
Atxn7
Arid4a
Tex261
Zmiz1
Arhgap17
Bambi
Ceacam1
Abi3bp
Vegfa
Eif3a
5730508B09Rik
Kmt2c
Srm
Trak2
Maml2
Kif1b
Fbxo33
Gimap1
Gnb1
Pitpnm2
Nfe2l1
Itm2b
Ccdc12
Tsc22d2
Rbm25
Bdp1
Trp53inp2
Fip1l1
Flna
Gata5
Kat7
Gas2l1
Ipo11
Unc50
Bri3
Batf2
Fkbp3
Mfhas1
Dll4
Rnf216
Man2a1
Fryl
Mier1
Dgkz
Nsa2
Msrb1
Hif1a
Gatad2b
Smg6
Ppfibp1
Taf10
Cul3
