## Supplemental Table 11: Differentially expressed genes in human DKD GECs for "Single cell transcriptomics reveal disrupted kidney filter cell-cell interactions after early and selective podocyte injury"

### Sheet: Sheet1
iCTCFpod-/- GEC	Human DKD GEC	Common genes between iCTCFpod-/- GEC and Human DKD GEC
Cyp26b1	Acer3	Ddx3y
Ccdc80	Adam17	B2m
Kap	Adamts6	Pbx1
Clec14a	Adamtsl1	Zbtb16
Xist	Aff1	Atp13a3
mt-Atp6	Aff3	Slc6a6
mt-Co2	Ajap1	Meis2
mt-Nd1	Arhgef12	Ltbp1
Gdpd3	Arrdc2	Ldb2
mt-Nd2	Arrdc3	Nr4a2
Dbp	Atxn3	Adamts1
mt-Nd4	Baz2b	Ebf1
mt-Cytb	Bcl2	Utrn
Timp3	Bhlhe40	Nr4a1
Ubb	Car4	Vgll4
H3f3b	Cacna2d1	Tsc22d3
Clic1	Cd74	Cdkn1a
Lmna	Cdc42bpa	Tcf4
Ubc	Cdk17	Col4a1
Procr	Cmah	Crim1
H2-D1	Cntn5	Fryl
mt-Nd5	Cobll1	Itgb1
Calr	Cpm	Plscr1
Nr1d1	Ctnnal1	Hspa1b
Cyp4b1	Cyfip2	Hspa1a
mt-Co1	Cyth1
Snrk	Dcdc2a
Pi16	Ddit4
Rad23a	Dhrs3
Pdia3	Dusp16
Ltc4s	Dusp5
Rpl35	Egfr
mt-Co3	Elovl5
Tpt1	Emp1
Dlc1	Erbb4
Dkk2	Errfi1
Rplp1	Esrrg
Lamtor3	Fbn1
Rps8	Fbxl7
Mxd4	Fhod3
Acsm2	Fkbp5
Cd81	Fli1
Rps20	Fos
Clec1a	Fosl2
Pdia6	Fry
Rps12	Ftcd
Hes1	Fut8
Jund	Gna14
Gm10076	Gpm6a
Emcn	Gramd1b
Adgrf5	Hdac9
Ednrb	Herpud1
Gng11	Igfbp5
Cnn3	Il1r1
Eif1	Inpp5d
Igfbp4	Jam2
Ttc36	Kank1
Rpl23	Kcnj16
Hspa5	Limk2
Cd24a	Lingo1
Hspe1	Lrrc32
Ppp1r10	Map2k5
Arglu1	Mef2c
Cfl1	Myh9
Insr	Ndrg1
Kctd12b	Nrxn1
Nxpe3	Nxn
Tuba1a	Palmd
Pdgfb	Pax8
Fxyd2	Pdk4
Zbtb20	Pgm5
mt-Nd3	Pik3c2b
Cd40	Pitpnc1
Akap12	Pkhd1
Rasgrp3	Pld1
Tmem176a	Plekhg1
2810474O19Rik	1700057G04Rik
Hsp90b1	Plscr2
Nav1	Prcp
Arl6ip5	Prkg1
Cd47	Prmt1
Mtss1	Rai14
Klf9	Ralgapa2
Slfn2	Ralyl
Sqstm1	Rapgef5
Ptpru	Rassf3
Hipk2	Rbfox2
Col4a2	1190002H23Rik
Prr13	Rhob
mt-Atp8	Runx1t1
Rnd3	Sema3d
Tmem2	Slc13a1
Isg15	Slc16a12
Tubb4b	Slc26a7
Arid5b	Slc30a7
mt-Nd4l	Slc5a12
Ptbp3	Sncaip
Prdx1	Sorbs1
Vezf1	Stox2
Ttc28	Tacc1
Tuba1b	Taf1c
Rsrp1	Tcf7l1
Ehd3	Tfcp2l1
Ablim1	Tm4sf1
P2rx4	Tmem204
Mepce	Tpm4
Eif4a1	Ube2d3
Tjp1	Uty
Hspa8	Vcam1
Lats2	Vegfc
Chchd10	Vps13d
Ankrd11	Yes1
Rps10	Zfpm2
Rpl12
Ifitm3
Btg2
Tmem176b
Marcksl1
Rpl30
Atp1b1
Ets2
Cx3cl1
Vamp5
Fam117b
Esam
St3gal5
Laptm4a
Rps15
H2afz
Slc9a3r2
Phldb2
Rpl28
Ces2e
Ada
Hoxa5
Nr1d2
Clu
Cuedc1
Rps17
Pxdn
Tnrc6c
Rpl35a
Txnip
Rpl21
Sepp1
Bmpr2
Pnrc1
Fam53b
Ldha
Cst3
Gm10116
Mkl2
Rpl31
Mecom
H3f3a
Rps25
Gnas
Nktr
Prickle1
Polr2a
Rbm39
Kitl
Ice1
Nupr1
Vangl1
Gpx1
Polr2j
Larp4b
Rps4x
BC003965
Hecw2
Fth1
Hacd4
Rpsa
Egr1
S100a10
Mob1a
Prdx5
Cystm1
Rpl27a
Exoc3l2
Top1
9430020K01Rik
Rsrc2
Aldob
Arhgef7
Saysd1
Olfml2b
Rbm3
Ucp2
Acer2
Sox13
Rapgef4
Atp2b1
1810011O10Rik
Acy3
Plpp1
Ppp1r13b
Rbbp6
Mcl1
Cd38
Fkbp1a
Spag9
Eva1b
Rrbp1
Atf7ip
Nfib
Ankhd1
Cdc42ep2
Cdc14a
Efnb1
Actg1
Epn2
Arhgef26
Raly
Gm5900
Crebbp
Mospd2
4931406P16Rik
Nr2f2
Pbrm1
B230219D22Rik
C87436
Calcrl
Trim47
Spred2
Amotl1
Cldn5
Ubap2l
Erdr1
Calm2
Eef1b2
Anxa2
Nfat5
Sox11
6430548M08Rik
Arhgap31
Ubn1
Ctnnd1
Ikbkb
Hoxb5
Zfhx3
Crip1
Stard8
Gm8730
Wnk1
Calm1
H2afj
Rplp2
Pnisr
Uchl1
Rps3a1
Tet3
Setd1b
Sirt1
Irf1
Fxyd5
Cndp2
Dusp7
H1f0
Prrc2c
Zfp36l1
Tns1
Etl4
Eln
Slc43a3
Slc15a2
Dgcr2
Slc38a2
Cdk11b
Arhgap29
Zcchc6
Tmem59
Sbf2
P2rx7
Peak1
Tef
Sema6a
Tbc1d4
Mcf2l
Ino80d
Chst15
Ccnt1
Tardbp
Tle3
Apbb2
Mbnl2
Ccnl1
Dynll1
Luc7l3
Slco2a1
Rab11a
Eng
Emsy
Gm42418
Phf20l1
Dock9
Spry1
Adgrl1
Pcf11
Ulk1
Trim30a
C1qtnf2
Reep3
AY036118
Hist1h1c
Mark2
Pccb
Tra2a
Bod1l
Smc6
N4bp2l2
Iigp1
Hp1bp3
Eef1a1
Tcf7l2
Shisa5
Mbnl1
Plekha3
Pde2a
Sfxn1
Abca3
Neurl3
Anxa1
Bcl2l1
Ptprb
Kdr
Sema3g
Tnrc6a
Klf7
Arpc2
Ptges3
Nipbl
Neurl1b
Pbxip1
Tmbim6
Arid1a
Gnb2
Anxa5
Id3
Kdm1a
Gm2000
Prkce
Rps15a
Abcf1
Arhgap1
F11r
Usp18
Yeats4
Isyna1
Rsbn1
Slc34a1
Fam181b
Umod
Knop1
Ndufa2
2510039O18Rik
Enpp4
Arfgef1
Hipk1
Rab11fip2
Uhmk1
Ripply3
Amot
Golga4
Vsir
Sh3rf1
Rpl13a
Rsf1
Svil
Rarg
Epc2
Fam76a
Ubr5
Marveld1
Smad4
Taf3
Tgfbr2
Txlna
Cpd
Tmsb10
Gjc1
Phf14
Socs3
Etnk1
Cbfa2t3
Rhoj
Hsph1
Csnk1g2
Fubp1
Akap11
Med13
Kif26a
Uhrf2
Gstp1
Itpkb
Pdcd4
Chmp4b
Trim41
Prex1
Phc2
Rdx
Arfrp1
Rere
Zfhx2
Scn7a
Usp16
Ubr2
Pak2
Myo18a
Socs1
Itga9
Tshz2
Zfp292
Smg1
Pkn2
Tspan9
Snhg12
Eno1
Cks2
Nudt4
Ccdc85b
Heg1
Lmo7
Abhd17a
Ncoa3
Plxna2
Ptprg
Pip4k2a
Akap13
Mcc
Hmbox1
Eif4g2
Gnb2l1
Hbegf
Las1l
Nr3c1
Rpl10-ps3
Flnb
Foxp1
Rps6ka3
Trim35
Dhps
Hnrnpa2b1
Bola3
Mob4
Wtip
Fdx1l
Gse1
Itga3
Grap
Pnrc2
Rin2
Ddx18
Ago2
Uba52
Bicd2
Gm17103
Kmt2e
Coq10b
Tgm2
Ier5l
Nudt19
Rab12
Plxna4
Rps24
Med8
Ahr
Cep164
Cdpf1
Top2b
Tia1
Kansl1
Tcf25
Hdc
Rapgef2
Srrm1
Dab2ip
Fgfr1op2
Il10rb
Taok1
Mllt10
Zfp646
Ralbp1
Cox6a1
Pten
Limch1
Hcfc1
Rpl22l1
Cflar
Gpr146
Cebpg
Xpo1
Ctdsp2
Icam2
Rpl10a
Map4k4
Ankrd50
Lrch3
Col18a1
Eml4
Atxn1l
Frmd4a
Nsrp1
Clk1
Zfos1
Ppp1r2
Tns2
Bcl9l
Topbp1
Acin1
Sdf2l1
Hook3
Pum2
Adar
Mark3
Golgb1
Zranb2
4833403J16Rik
Kat6a
Sav1
AI413582
Trib2
Luzp1
Rpl8
Supt16
Usp25
Aqp1
Ddi2
1810043H04Rik
Map4k3
Csgalnact1
Amigo2
Zfp639
Rnf4
Edn1
Bgn
Rnf146
Gxylt1
Gabarapl1
Foxo1
Gda
Prdm2
Rplp0
Sp1
Ranbp2
Prkd3
Atrx
Med13l
Dennd5b
Myeov2
Ddit3
Hdac7
Rab43
Nbeal1
Sptbn1
Itpr2
Tcf12
Taok2
Nedd9
Nrros
Wasl
Atp6v1a
Zcchc7
Syncrip
Itpripl2
Atg16l1
Plxnd1
Irak1
Plpp3
Zfp644
Xiap
Rtp4
Ddx17
Gpank1
Hspd1
Rps13
Ccdc58
Eogt
Colgalt1
Gtpbp4
Fzd4
2510009E07Rik
Srsf11
Zfand2a
Dcaf8
Hdac5
Hmgb1
Stag1
Eif5a
Smap1
Kmt2a
Maml3
Sdpr
Tbc1d12
Mrpl17
Msh5
Tmem245
Adgrl2
Rcsd1
R3hdm2
Casd1
Tnpo1
Raph1
Cpt1a
Ngfrap1
Baz1b
Mrpl38
Tob2
Ccser2
Asap1
Dph5
Ube4b
Ctcf
Larp1b
Helz
Herc1
Ppm1f
Fndc3a
Cir1
9930111J21Rik2
Eif6
Sys1
9930021J03Rik
Spcs1
Rfwd2
Epas1
Ipmk
Ythdc1
Wasf2
Uaca
Trappc6b
Jkamp
Ppp1r12c
Rapgef6
Arl6ip1
Phlpp1
Cnot6
Tsc22d1
Camkk2
Fnip1
Map3k3
Setd2
Trio
Wipi1
Cdk12
Cacybp
Clic5
Alkbh1
Rps29
Pdpk1
Brd2
Camk1
Sdhaf4
Apc
Atp6ap1
Setd5
2310001H17Rik
Krcc1
Sgms1
Numa1
Bptf
Utp14a
Atxn7
Arid4a
Tex261
Zmiz1
Arhgap17
Bambi
Rpl7
Ceacam1
Abi3bp
Vegfa
Eif3a
Rps16
Rpl3
5730508B09Rik
Kmt2c
Rps27rt
Srm
Trak2
Maml2
Kif1b
Fbxo33
Gimap1
Gnb1
Pitpnm2
Rpl7a
Rpl36al
Nfe2l1
Itm2b
Ccdc12
Tsc22d2
Rbm25
Bdp1
Hoxb4
Trp53inp2
Fip1l1
Flna
Gata5
Kat7
Gas2l1
Ipo11
Unc50
Bri3
Batf2
Fkbp3
Mfhas1
Dll4
Rnf216
Man2a1
Mier1
Dgkz
Nsa2
Msrb1
Hif1a
Gatad2b
Smg6
Rpl39
Ppfibp1
Taf10
Cul3
Smad6
Hsp90aa1
Sgk1
Gm11808
Dnaja1
Rpl23a-ps3
Id2
Rps28
Hsp90ab1
Rpl6l
Ftl1
Dnajb1
App
Wdr89
Gadd45g
Rpl9-ps6
Ier3
Rps27
Cav2
Serinc3
Gm9843
Ppp1r15a
Rpl15
Nrp1
Grcc10
Gm10073
Mpv17
Junb
Rpl29
Ybx3
Lamp2
Rpl36-ps3
Pttg1
Rpl17
Malat1
Gm10036
Rpl37
Rps26-ps1
Gm8186
Gm10250
Rras
Rps3
Rpl38
Aldoa
Mbd2
Tmsb4x
Spink1
Chchd2
Mphosph8
Psap
Nop58
Ost4
Rpl37a
Usp50
Serinc1
Rpl27
Tomm7
Pdia4
Neat1
Ptp4a2
S1pr1
Rps11
